# Dual transcriptional analysis of *Peronospora belbahrii* and *Ocimum basilicum* in susceptible interactions

**DOI:** 10.1101/2021.09.07.457810

**Authors:** Eric T. Johnson, Hye-Seon Kim, Miaoying Tian, Nativ Dudai, Ofir Tal, Itay Gonda

## Abstract

Basil downy mildew, caused by the pathogen *Peronospora belbahrii*, is a major problem for sweet basil growers worldwide. The genome sequences of both *Ocimum basilicum* and *P. belbahrii* were recently completed but extensive transcriptome analysis of this pathosystem has not been completed. RNA sequencing was performed using basil leaf samples collected three and six days after inoculation with sporangia from an Illinois isolate of *P. belbahrii* and differentially expressed genes were identified. Gene enrichment analysis identified 22 genes that were upregulated at day three, in comparison to mock inoculated leaf samples, that were classified as ‘defense response to oomycetes’; among this group were five orthologues of *Arabidopsis thaliana DOWNY MILDEW RESISTANCE 6*. During the same time interval, many genes contributing to photosynthesis in the infected leaves were downregulated in comparison to control leaf samples. Many more genes were differentially expressed in the inoculated basil leaves at day six, compared to mock inoculated leaves, as the pathogen began to produce sporangiophores. On days three and six, the pathogen produced high transcript levels of secreted glycoside hydrolases, which likely release sugars from the plant cell walls needed for the growth of the pathogen. These results contribute to a better understanding of the infection process of downy mildew and will aid the development of more effective measures for reducing the severity of the disease.
