## Supplementary material for "Dual transcriptional analysis of *Peronospora belbahrii* and *Ocimum basilicum* in susceptible interactions": SUPP FILE1

### Sheet: Sheet1
Supplementary File 1. Mapping of transcriptome reads to genomes
Illinois samples	Total Reads	basil (%) #	P. belbahrii (%) ^
3W1	24861054	77	ND
3W2	22270040	77	ND
3W3	24480556	79	ND
3W7	22232722	72	ND
3W8	23860400	77	ND
3B2	21275272	69	14
3B5	21698204	64	18
3B6	23970756	68	16
3B7	21911584	68	16
3B8	20463820	64	19
6W1	22822140	77	ND
6W2	20577120	79	ND
6W3	20132824	79	ND
6W7	20988210	76	ND
6W10	19908158	79	ND
6B1	23372978	60	25
6B2	22038568	56	31
6B3	21896386	54	32
6B4	20637918	49	40
Hawaii samples
3 d	41983612	ND	11
4 d	41822408	ND	32
5 d	36993090	ND	40
ND = not determined
# mapped using STAR with Basil genome assembly (CoGe genome 59011)
^ mapped using CLC genomics workbench with GenBank GCA_902712285.1
