## Supplementary material for "Dual transcriptional analysis of *Peronospora belbahrii* and *Ocimum basilicum* in susceptible interactions": SUPP FILE6

### Sheet: Sheet2
ID - XLOC	scaffold
XLOC_006768	scaffold13
XLOC_024761	scaffold235
XLOC_026367	scaffold262
XLOC_035244	scaffold350
XLOC_043494	scaffold4335
XLOC_058608	scaffold7503
XLOC_061828	scaffold8208
XLOC_071519	scaffold9553
scaffold A	scaffold B	Common BUSCO ID of the couplea	Homeologous Genes
scaffold13	scaffold350	18	XLOC_006768	XLOC_035244
scaffold235	scaffold9553	7	XLOC_024761	XLOC_071519
scaffold262	scaffold7503	36	XLOC_026367	XLOC_058608
scaffold4335	scaffold8208	20	XLOC_043494	XLOC_061828
a The scaffold of each XLOC gene was identified. Then these scaffolds were tested for the possibility of being homeologous scaffolds, which should share multiple common BUSCO genes. These 8 scaffolds belong to 4 pairs of homeologous scaffolds since they have multiple common BUSCO genes.
